# Spatial Transcriptomics Using Multiplexed Deterministic Barcoding in Tissue

**DOI:** 10.1101/2022.08.30.505834

**Authors:** Johannes Wirth, Nina Compera, Kelvin Yin, Sophie Brood, Simon Chang, Celia P. Martinez-Jimenez, Matthias Meier

## Abstract

In this study, we present a multiplexed version of deterministic barcoding in tissue (xDbit) to acquire spatially resolved transcriptomes of nine tissue sections in parallel. New microfluidic chips were developed to spatially encode mRNAs over a total tissue area of 1.17 cm^2^ with spots of 50 μm×50 μm. Optimization of the biochemical protocol increased read and gene counts per spot by one order of magnitude compared with previous reports. Furthermore, the introduction of alignment markers allows seamless registration of images and spatial transcriptomic spot coordinates. Together with technological advances, we provide an open-source computational pipeline to transform raw sequencing data from xDbit experiments into the AnnData format. The functionality of xDbit was demonstrated by the acquisition of 18 spatially resolved transcriptomic datasets from five different murine organs, including cerebellum, liver, kidney, spleen, and heart. Factor analysis and deconvolution of xDbit spatial transcriptomes allowed for in-depth characterization of the murine kidney.
