## Supplementary Tables S1-S4 Oligos for "Spatial Transcriptomics Using Multiplexed Deterministic Barcoding in Tissue"

### Sheet: Table S1. RTprimers
Position	Name	5' Mod	Sequence (5' - 3')
A1	RT_01	[Phos]	AGGCCAGAGCATTCGAACGTGATTTTTTTTTTTTTTTTVN
B1	RT_02	[Phos]	AGGCCAGAGCATTCGAAACATCGTTTTTTTTTTTTTTTVN
C1	RT_03	[Phos]	AGGCCAGAGCATTCGATGCCTAATTTTTTTTTTTTTTTVN
D1	RT_04	[Phos]	AGGCCAGAGCATTCGAGTGGTCATTTTTTTTTTTTTTTVN
E1	RT_05	[Phos]	AGGCCAGAGCATTCGACCACTGTTTTTTTTTTTTTTTTVN
F1	RT_06	[Phos]	AGGCCAGAGCATTCGACATTGGCTTTTTTTTTTTTTTTVN
G1	RT_07	[Phos]	AGGCCAGAGCATTCGCAGATCTGTTTTTTTTTTTTTTTVN
H1	RT_08	[Phos]	AGGCCAGAGCATTCGCATCAAGTTTTTTTTTTTTTTTTVN
A2	RT_09	[Phos]	AGGCCAGAGCATTCGCGCTGATCTTTTTTTTTTTTTTTVN
B2	RT_10	[Phos]	AGGCCAGAGCATTCGACAAGCTATTTTTTTTTTTTTTTVN
C2	RT_11	[Phos]	AGGCCAGAGCATTCGCTGTAGCCTTTTTTTTTTTTTTTVN
D2	RT_12	[Phos]	AGGCCAGAGCATTCGAGTACAAGTTTTTTTTTTTTTTTVN
E2	RT_13	[Phos]	AGGCCAGAGCATTCGAACAACCATTTTTTTTTTTTTTTVN
F2	RT_14	[Phos]	AGGCCAGAGCATTCGAACCGAGATTTTTTTTTTTTTTTVN
G2	RT_15	[Phos]	AGGCCAGAGCATTCGAACGCTTATTTTTTTTTTTTTTTVN
H2	RT_16	[Phos]	AGGCCAGAGCATTCGAAGACGGATTTTTTTTTTTTTTTVN
A3	RT_17	[Phos]	AGGCCAGAGCATTCGAAGGTACATTTTTTTTTTTTTTTVN
B3	RT_18	[Phos]	AGGCCAGAGCATTCGACACAGAATTTTTTTTTTTTTTTVN
C3	RT_19	[Phos]	AGGCCAGAGCATTCGACAGCAGATTTTTTTTTTTTTTTVN
D3	RT_20	[Phos]	AGGCCAGAGCATTCGACCTCCAATTTTTTTTTTTTTTTVN
E3	RT_21	[Phos]	AGGCCAGAGCATTCGACGCTCGATTTTTTTTTTTTTTTVN
F3	RT_22	[Phos]	AGGCCAGAGCATTCGACGTATCATTTTTTTTTTTTTTTVN
G3	RT_23	[Phos]	AGGCCAGAGCATTCGACTATGCATTTTTTTTTTTTTTTVN
H3	RT_24	[Phos]	AGGCCAGAGCATTCGAGAGTCAATTTTTTTTTTTTTTTVN
A4	RT_25	[Phos]	AGGCCAGAGCATTCGAGATCGCATTTTTTTTTTTTTTTVN
B4	RT_26	[Phos]	AGGCCAGAGCATTCGAGCAGGAATTTTTTTTTTTTTTTVN
C4	RT_27	[Phos]	AGGCCAGAGCATTCGAGTCACTATTTTTTTTTTTTTTTVN
D4	RT_28	[Phos]	AGGCCAGAGCATTCGATCCTGTATTTTTTTTTTTTTTTVN
E4	RT_29	[Phos]	AGGCCAGAGCATTCGATTGAGGATTTTTTTTTTTTTTTVN
F4	RT_30	[Phos]	AGGCCAGAGCATTCGCAACCACATTTTTTTTTTTTTTTVN
G4	RT_31	[Phos]	AGGCCAGAGCATTCGGACTAGTATTTTTTTTTTTTTTTVN
H4	RT_32	[Phos]	AGGCCAGAGCATTCGCAATGGAATTTTTTTTTTTTTTTVN
A5	RT_33	[Phos]	AGGCCAGAGCATTCGCACTTCGATTTTTTTTTTTTTTTVN
B5	RT_34	[Phos]	AGGCCAGAGCATTCGCAGCGTTATTTTTTTTTTTTTTTVN
C5	RT_35	[Phos]	AGGCCAGAGCATTCGCATACCAATTTTTTTTTTTTTTTVN
D5	RT_36	[Phos]	AGGCCAGAGCATTCGCCAGTTCATTTTTTTTTTTTTTTVN
E5	RT_37	[Phos]	AGGCCAGAGCATTCGCCGAAGTATTTTTTTTTTTTTTTVN
F5	RT_38	[Phos]	AGGCCAGAGCATTCGCCGTGAGATTTTTTTTTTTTTTTVN
G5	RT_39	[Phos]	AGGCCAGAGCATTCGCCTCCTGATTTTTTTTTTTTTTTVN
H5	RT_40	[Phos]	AGGCCAGAGCATTCGCGAACTTATTTTTTTTTTTTTTTVN
A6	RT_41	[Phos]	AGGCCAGAGCATTCGCGACTGGATTTTTTTTTTTTTTTVN
B6	RT_42	[Phos]	AGGCCAGAGCATTCGCGCATACATTTTTTTTTTTTTTTVN
C6	RT_43	[Phos]	AGGCCAGAGCATTCGCTCAATGATTTTTTTTTTTTTTTVN
D6	RT_44	[Phos]	AGGCCAGAGCATTCGCTGAGCCATTTTTTTTTTTTTTTVN
E6	RT_45	[Phos]	AGGCCAGAGCATTCGCTGGCATATTTTTTTTTTTTTTTVN
F6	RT_46	[Phos]	AGGCCAGAGCATTCGGAATCTGATTTTTTTTTTTTTTTVN
G6	RT_47	[Phos]	AGGCCAGAGCATTCGCAAGACTATTTTTTTTTTTTTTTVN
H6	RT_48	[Phos]	AGGCCAGAGCATTCGGAGCTGAATTTTTTTTTTTTTTTVN

### Sheet: Table S2. RT primer sets
Set #1			Set #6
Name	Barcode	Position	Name	Barcode	Position
RT_01	AACGTGAT	A1	RT_03	ATGCCTAA	C1
RT_27	AGTCACTA	C4	RT_06	ACATTGGC	F1
RT_44	CTGAGCCA	D6	RT_42	CGCATACA	B6
RT_46	GAATCTGA	F6	RT_47	CAAGACTA	G6
Set #2			Set #7
Name	Barcode	Position	Name	Barcode	Position
RT_05	ACCACTGT	E1	RT_29	ATTGAGGA	E4
RT_07	CAGATCTG	G1	RT_33	CACTTCGA	A5
RT_11	CTGTAGCC	C2	RT_38	CCGTGAGA	F5
RT_24	AGAGTCAA	H3	RT_40	CGAACTTA	H5
Set #3			Set #8
Name	Barcode	Position	Name	Barcode	Position
RT_02	AAACATCG	B1	RT_17	AAGGTACA	A3
RT_09	CGCTGATC	A2	RT_25	AGATCGCA	A4
RT_45	CTGGCATA	E6	RT_34	CAGCGTTA	B5
RT_48	GAGCTGAA	H6	RT_43	CTCAATGA	C6
Set #4			Set #9
Name	Barcode	Position	Name	Barcode	Position
RT_12	AGTACAAG	D2	RT_15	AACGCTTA	G2
RT_21	ACGCTCGA	E3	RT_22	ACGTATCA	F3
RT_31	GACTAGTA	G4	RT_26	AGCAGGAA	B4
RT_36	CCAGTTCA	D5	RT_41	CGACTGGA	A6
Set #5
Name	Barcode	Position
RT_04	AGTGGTCA	D1
RT_08	CATCAAGT	H1
RT_20	ACCTCCAA	D3
RT_28	ATCCTGTA	D4

### Sheet: Table S3. Ligation round 1
Position	Name	5' Mod	Sequence (5' - 3')
A1	Ligation1_01	[Phos]	CATCGGCGTACGACTAACGTGATATCCACGTGCTTGAG
B1	Ligation1_02	[Phos]	CATCGGCGTACGACTAAACATCGATCCACGTGCTTGAG
C1	Ligation1_03	[Phos]	CATCGGCGTACGACTATGCCTAAATCCACGTGCTTGAG
D1	Ligation1_04	[Phos]	CATCGGCGTACGACTAGTGGTCAATCCACGTGCTTGAG
E1	Ligation1_05	[Phos]	CATCGGCGTACGACTACCACTGTATCCACGTGCTTGAG
F1	Ligation1_06	[Phos]	CATCGGCGTACGACTACATTGGCATCCACGTGCTTGAG
G1	Ligation1_07	[Phos]	CATCGGCGTACGACTCAGATCTGATCCACGTGCTTGAG
H1	Ligation1_08	[Phos]	CATCGGCGTACGACTCATCAAGTATCCACGTGCTTGAG
A2	Ligation1_09	[Phos]	CATCGGCGTACGACTCGCTGATCATCCACGTGCTTGAG
B2	Ligation1_10	[Phos]	CATCGGCGTACGACTACAAGCTAATCCACGTGCTTGAG
C2	Ligation1_11	[Phos]	CATCGGCGTACGACTCTGTAGCCATCCACGTGCTTGAG
D2	Ligation1_12	[Phos]	CATCGGCGTACGACTAGTACAAGATCCACGTGCTTGAG
E2	Ligation1_13	[Phos]	CATCGGCGTACGACTAACAACCAATCCACGTGCTTGAG
F2	Ligation1_14	[Phos]	CATCGGCGTACGACTAACCGAGAATCCACGTGCTTGAG
G2	Ligation1_15	[Phos]	CATCGGCGTACGACTAACGCTTAATCCACGTGCTTGAG
H2	Ligation1_16	[Phos]	CATCGGCGTACGACTAAGACGGAATCCACGTGCTTGAG
A3	Ligation1_17	[Phos]	CATCGGCGTACGACTAAGGTACAATCCACGTGCTTGAG
B3	Ligation1_18	[Phos]	CATCGGCGTACGACTACACAGAAATCCACGTGCTTGAG
C3	Ligation1_19	[Phos]	CATCGGCGTACGACTACAGCAGAATCCACGTGCTTGAG
D3	Ligation1_20	[Phos]	CATCGGCGTACGACTACCTCCAAATCCACGTGCTTGAG
E3	Ligation1_21	[Phos]	CATCGGCGTACGACTACGCTCGAATCCACGTGCTTGAG
F3	Ligation1_22	[Phos]	CATCGGCGTACGACTACGTATCAATCCACGTGCTTGAG
G3	Ligation1_23	[Phos]	CATCGGCGTACGACTACTATGCAATCCACGTGCTTGAG
H3	Ligation1_24	[Phos]	CATCGGCGTACGACTAGAGTCAAATCCACGTGCTTGAG
A4	Ligation1_25	[Phos]	CATCGGCGTACGACTAGATCGCAATCCACGTGCTTGAG
B4	Ligation1_26	[Phos]	CATCGGCGTACGACTAGCAGGAAATCCACGTGCTTGAG
C4	Ligation1_27	[Phos]	CATCGGCGTACGACTAGTCACTAATCCACGTGCTTGAG
D4	Ligation1_28	[Phos]	CATCGGCGTACGACTATCCTGTAATCCACGTGCTTGAG
E4	Ligation1_29	[Phos]	CATCGGCGTACGACTATTGAGGAATCCACGTGCTTGAG
F4	Ligation1_30	[Phos]	CATCGGCGTACGACTCAACCACAATCCACGTGCTTGAG
G4	Ligation1_31	[Phos]	CATCGGCGTACGACTGACTAGTAATCCACGTGCTTGAG
H4	Ligation1_32	[Phos]	CATCGGCGTACGACTCAATGGAAATCCACGTGCTTGAG
A5	Ligation1_33	[Phos]	CATCGGCGTACGACTCACTTCGAATCCACGTGCTTGAG
B5	Ligation1_34	[Phos]	CATCGGCGTACGACTCAGCGTTAATCCACGTGCTTGAG
C5	Ligation1_35	[Phos]	CATCGGCGTACGACTCATACCAAATCCACGTGCTTGAG
D5	Ligation1_36	[Phos]	CATCGGCGTACGACTCCAGTTCAATCCACGTGCTTGAG
E5	Ligation1_37	[Phos]	CATCGGCGTACGACTCCGAAGTAATCCACGTGCTTGAG
F5	Ligation1_38	[Phos]	CATCGGCGTACGACTCCGTGAGAATCCACGTGCTTGAG
G5	Ligation1_39	[Phos]	CATCGGCGTACGACTCCTCCTGAATCCACGTGCTTGAG
H5	Ligation1_40	[Phos]	CATCGGCGTACGACTCGAACTTAATCCACGTGCTTGAG
A6	Ligation1_41	[Phos]	CATCGGCGTACGACTCGACTGGAATCCACGTGCTTGAG
B6	Ligation1_42	[Phos]	CATCGGCGTACGACTCGCATACAATCCACGTGCTTGAG
C6	Ligation1_43	[Phos]	CATCGGCGTACGACTCTCAATGAATCCACGTGCTTGAG
D6	Ligation1_44	[Phos]	CATCGGCGTACGACTCTGAGCCAATCCACGTGCTTGAG
E6	Ligation1_45	[Phos]	CATCGGCGTACGACTCTGGCATAATCCACGTGCTTGAG
F6	Ligation1_46	[Phos]	CATCGGCGTACGACTGAATCTGAATCCACGTGCTTGAG
G6	Ligation1_47	[Phos]	CATCGGCGTACGACTCAAGACTAATCCACGTGCTTGAG
H6	Ligation1_48	[Phos]	CATCGGCGTACGACTGAGCTGAAATCCACGTGCTTGAG
A7	Ligation1_49	[Phos]	CATCGGCGTACGACTGATAGACAATCCACGTGCTTGAG
B7	Ligation1_50	[Phos]	CATCGGCGTACGACTGCCACATAATCCACGTGCTTGAG
C7	Ligation1_51	[Phos]	CATCGGCGTACGACTGCGAGTAAATCCACGTGCTTGAG
D7	Ligation1_52	[Phos]	CATCGGCGTACGACTGCTAACGAATCCACGTGCTTGAG
E7	Ligation1_53	[Phos]	CATCGGCGTACGACTGCTCGGTAATCCACGTGCTTGAG
F7	Ligation1_54	[Phos]	CATCGGCGTACGACTGGAGAACAATCCACGTGCTTGAG
G7	Ligation1_55	[Phos]	CATCGGCGTACGACTGGTGCGAAATCCACGTGCTTGAG
H7	Ligation1_56	[Phos]	CATCGGCGTACGACTGTACGCAAATCCACGTGCTTGAG
A8	Ligation1_57	[Phos]	CATCGGCGTACGACTGTCGTAGAATCCACGTGCTTGAG
B8	Ligation1_58	[Phos]	CATCGGCGTACGACTGTCTGTCAATCCACGTGCTTGAG
C8	Ligation1_59	[Phos]	CATCGGCGTACGACTGTGTTCTAATCCACGTGCTTGAG
D8	Ligation1_60	[Phos]	CATCGGCGTACGACTTAGGATGAATCCACGTGCTTGAG
E8	Ligation1_61	[Phos]	CATCGGCGTACGACTTATCAGCAATCCACGTGCTTGAG
F8	Ligation1_62	[Phos]	CATCGGCGTACGACTTCCGTCTAATCCACGTGCTTGAG
G8	Ligation1_63	[Phos]	CATCGGCGTACGACTTCTTCACAATCCACGTGCTTGAG
H8	Ligation1_64	[Phos]	CATCGGCGTACGACTTGAAGAGAATCCACGTGCTTGAG
A9	Ligation1_65	[Phos]	CATCGGCGTACGACTTGGAACAAATCCACGTGCTTGAG
B9	Ligation1_66	[Phos]	CATCGGCGTACGACTTGGCTTCAATCCACGTGCTTGAG
C9	Ligation1_67	[Phos]	CATCGGCGTACGACTTGGTGGTAATCCACGTGCTTGAG
D9	Ligation1_68	[Phos]	CATCGGCGTACGACTTTCACGCAATCCACGTGCTTGAG
E9	Ligation1_69	[Phos]	CATCGGCGTACGACTAACTCACCATCCACGTGCTTGAG
F9	Ligation1_70	[Phos]	CATCGGCGTACGACTAAGAGATCATCCACGTGCTTGAG
G9	Ligation1_71	[Phos]	CATCGGCGTACGACTAAGGACACATCCACGTGCTTGAG
H9	Ligation1_72	[Phos]	CATCGGCGTACGACTAATCCGTCATCCACGTGCTTGAG
A10	Ligation1_73	[Phos]	CATCGGCGTACGACTAATGTTGCATCCACGTGCTTGAG
B10	Ligation1_74	[Phos]	CATCGGCGTACGACTACACGACCATCCACGTGCTTGAG
C10	Ligation1_75	[Phos]	CATCGGCGTACGACTACAGATTCATCCACGTGCTTGAG
D10	Ligation1_76	[Phos]	CATCGGCGTACGACTAGATGTACATCCACGTGCTTGAG
E10	Ligation1_77	[Phos]	CATCGGCGTACGACTAGCACCTCATCCACGTGCTTGAG
F10	Ligation1_78	[Phos]	CATCGGCGTACGACTAGCCATGCATCCACGTGCTTGAG
G10	Ligation1_79	[Phos]	CATCGGCGTACGACTAGGCTAACATCCACGTGCTTGAG
H10	Ligation1_80	[Phos]	CATCGGCGTACGACTATAGCGACATCCACGTGCTTGAG
A11	Ligation1_81	[Phos]	CATCGGCGTACGACTATCATTCCATCCACGTGCTTGAG
B11	Ligation1_82	[Phos]	CATCGGCGTACGACTATTGGCTCATCCACGTGCTTGAG
C11	Ligation1_83	[Phos]	CATCGGCGTACGACTCAAGGAGCATCCACGTGCTTGAG
D11	Ligation1_84	[Phos]	CATCGGCGTACGACTCACCTTACATCCACGTGCTTGAG
E11	Ligation1_85	[Phos]	CATCGGCGTACGACTCCATCCTCATCCACGTGCTTGAG
F11	Ligation1_86	[Phos]	CATCGGCGTACGACTCCGACAACATCCACGTGCTTGAG
G11	Ligation1_87	[Phos]	CATCGGCGTACGACTCCTAATCCATCCACGTGCTTGAG
H11	Ligation1_88	[Phos]	CATCGGCGTACGACTCCTCTATCATCCACGTGCTTGAG
A12	Ligation1_89	[Phos]	CATCGGCGTACGACTCGACACACATCCACGTGCTTGAG
B12	Ligation1_90	[Phos]	CATCGGCGTACGACTCGGATTGCATCCACGTGCTTGAG
C12	Ligation1_91	[Phos]	CATCGGCGTACGACTCTAAGGTCATCCACGTGCTTGAG
D12	Ligation1_92	[Phos]	CATCGGCGTACGACTGAACAGGCATCCACGTGCTTGAG
E12	Ligation1_93	[Phos]	CATCGGCGTACGACTGACAGTGCATCCACGTGCTTGAG
F12	Ligation1_94	[Phos]	CATCGGCGTACGACTGAGTTAGCATCCACGTGCTTGAG
G12	Ligation1_95	[Phos]	CATCGGCGTACGACTGATGAATCATCCACGTGCTTGAG
H12	Ligation1_96	[Phos]	CATCGGCGTACGACTGCCAAGACATCCACGTGCTTGAG

### Sheet: Table S4. Ligation round 2
Position	Name	5' Mod	Sequence (5' - 3')
A1	Ligation2_01	[Btn]	CAGACGTGTGCTCTTCCGATCTNNNNNNNNNNAACGTGATGTGGCCGATGTTTCG
B1	Ligation2_02	[Btn]	CAGACGTGTGCTCTTCCGATCTNNNNNNNNNNAAACATCGGTGGCCGATGTTTCG
C1	Ligation2_03	[Btn]	CAGACGTGTGCTCTTCCGATCTNNNNNNNNNNATGCCTAAGTGGCCGATGTTTCG
D1	Ligation2_04	[Btn]	CAGACGTGTGCTCTTCCGATCTNNNNNNNNNNAGTGGTCAGTGGCCGATGTTTCG
E1	Ligation2_05	[Btn]	CAGACGTGTGCTCTTCCGATCTNNNNNNNNNNACCACTGTGTGGCCGATGTTTCG
F1	Ligation2_06	[Btn]	CAGACGTGTGCTCTTCCGATCTNNNNNNNNNNACATTGGCGTGGCCGATGTTTCG
G1	Ligation2_07	[Btn]	CAGACGTGTGCTCTTCCGATCTNNNNNNNNNNCAGATCTGGTGGCCGATGTTTCG
H1	Ligation2_08	[Btn]	CAGACGTGTGCTCTTCCGATCTNNNNNNNNNNCATCAAGTGTGGCCGATGTTTCG
A2	Ligation2_09	[Btn]	CAGACGTGTGCTCTTCCGATCTNNNNNNNNNNCGCTGATCGTGGCCGATGTTTCG
B2	Ligation2_10	[Btn]	CAGACGTGTGCTCTTCCGATCTNNNNNNNNNNACAAGCTAGTGGCCGATGTTTCG
C2	Ligation2_11	[Btn]	CAGACGTGTGCTCTTCCGATCTNNNNNNNNNNCTGTAGCCGTGGCCGATGTTTCG
D2	Ligation2_12	[Btn]	CAGACGTGTGCTCTTCCGATCTNNNNNNNNNNAGTACAAGGTGGCCGATGTTTCG
E2	Ligation2_13	[Btn]	CAGACGTGTGCTCTTCCGATCTNNNNNNNNNNAACAACCAGTGGCCGATGTTTCG
F2	Ligation2_14	[Btn]	CAGACGTGTGCTCTTCCGATCTNNNNNNNNNNAACCGAGAGTGGCCGATGTTTCG
G2	Ligation2_15	[Btn]	CAGACGTGTGCTCTTCCGATCTNNNNNNNNNNAACGCTTAGTGGCCGATGTTTCG
H2	Ligation2_16	[Btn]	CAGACGTGTGCTCTTCCGATCTNNNNNNNNNNAAGACGGAGTGGCCGATGTTTCG
A3	Ligation2_17	[Btn]	CAGACGTGTGCTCTTCCGATCTNNNNNNNNNNAAGGTACAGTGGCCGATGTTTCG
B3	Ligation2_18	[Btn]	CAGACGTGTGCTCTTCCGATCTNNNNNNNNNNACACAGAAGTGGCCGATGTTTCG
C3	Ligation2_19	[Btn]	CAGACGTGTGCTCTTCCGATCTNNNNNNNNNNACAGCAGAGTGGCCGATGTTTCG
D3	Ligation2_20	[Btn]	CAGACGTGTGCTCTTCCGATCTNNNNNNNNNNACCTCCAAGTGGCCGATGTTTCG
E3	Ligation2_21	[Btn]	CAGACGTGTGCTCTTCCGATCTNNNNNNNNNNACGCTCGAGTGGCCGATGTTTCG
F3	Ligation2_22	[Btn]	CAGACGTGTGCTCTTCCGATCTNNNNNNNNNNACGTATCAGTGGCCGATGTTTCG
G3	Ligation2_23	[Btn]	CAGACGTGTGCTCTTCCGATCTNNNNNNNNNNACTATGCAGTGGCCGATGTTTCG
H3	Ligation2_24	[Btn]	CAGACGTGTGCTCTTCCGATCTNNNNNNNNNNAGAGTCAAGTGGCCGATGTTTCG
A4	Ligation2_25	[Btn]	CAGACGTGTGCTCTTCCGATCTNNNNNNNNNNAGATCGCAGTGGCCGATGTTTCG
B4	Ligation2_26	[Btn]	CAGACGTGTGCTCTTCCGATCTNNNNNNNNNNAGCAGGAAGTGGCCGATGTTTCG
C4	Ligation2_27	[Btn]	CAGACGTGTGCTCTTCCGATCTNNNNNNNNNNAGTCACTAGTGGCCGATGTTTCG
D4	Ligation2_28	[Btn]	CAGACGTGTGCTCTTCCGATCTNNNNNNNNNNATCCTGTAGTGGCCGATGTTTCG
E4	Ligation2_29	[Btn]	CAGACGTGTGCTCTTCCGATCTNNNNNNNNNNATTGAGGAGTGGCCGATGTTTCG
F4	Ligation2_30	[Btn]	CAGACGTGTGCTCTTCCGATCTNNNNNNNNNNCAACCACAGTGGCCGATGTTTCG
G4	Ligation2_31	[Btn]	CAGACGTGTGCTCTTCCGATCTNNNNNNNNNNGACTAGTAGTGGCCGATGTTTCG
H4	Ligation2_32	[Btn]	CAGACGTGTGCTCTTCCGATCTNNNNNNNNNNCAATGGAAGTGGCCGATGTTTCG
A5	Ligation2_33	[Btn]	CAGACGTGTGCTCTTCCGATCTNNNNNNNNNNCACTTCGAGTGGCCGATGTTTCG
B5	Ligation2_34	[Btn]	CAGACGTGTGCTCTTCCGATCTNNNNNNNNNNCAGCGTTAGTGGCCGATGTTTCG
C5	Ligation2_35	[Btn]	CAGACGTGTGCTCTTCCGATCTNNNNNNNNNNCATACCAAGTGGCCGATGTTTCG
D5	Ligation2_36	[Btn]	CAGACGTGTGCTCTTCCGATCTNNNNNNNNNNCCAGTTCAGTGGCCGATGTTTCG
E5	Ligation2_37	[Btn]	CAGACGTGTGCTCTTCCGATCTNNNNNNNNNNCCGAAGTAGTGGCCGATGTTTCG
F5	Ligation2_38	[Btn]	CAGACGTGTGCTCTTCCGATCTNNNNNNNNNNCCGTGAGAGTGGCCGATGTTTCG
G5	Ligation2_39	[Btn]	CAGACGTGTGCTCTTCCGATCTNNNNNNNNNNCCTCCTGAGTGGCCGATGTTTCG
H5	Ligation2_40	[Btn]	CAGACGTGTGCTCTTCCGATCTNNNNNNNNNNCGAACTTAGTGGCCGATGTTTCG
A6	Ligation2_41	[Btn]	CAGACGTGTGCTCTTCCGATCTNNNNNNNNNNCGACTGGAGTGGCCGATGTTTCG
B6	Ligation2_42	[Btn]	CAGACGTGTGCTCTTCCGATCTNNNNNNNNNNCGCATACAGTGGCCGATGTTTCG
C6	Ligation2_43	[Btn]	CAGACGTGTGCTCTTCCGATCTNNNNNNNNNNCTCAATGAGTGGCCGATGTTTCG
D6	Ligation2_44	[Btn]	CAGACGTGTGCTCTTCCGATCTNNNNNNNNNNCTGAGCCAGTGGCCGATGTTTCG
E6	Ligation2_45	[Btn]	CAGACGTGTGCTCTTCCGATCTNNNNNNNNNNCTGGCATAGTGGCCGATGTTTCG
F6	Ligation2_46	[Btn]	CAGACGTGTGCTCTTCCGATCTNNNNNNNNNNGAATCTGAGTGGCCGATGTTTCG
G6	Ligation2_47	[Btn]	CAGACGTGTGCTCTTCCGATCTNNNNNNNNNNCAAGACTAGTGGCCGATGTTTCG
H6	Ligation2_48	[Btn]	CAGACGTGTGCTCTTCCGATCTNNNNNNNNNNGAGCTGAAGTGGCCGATGTTTCG
A7	Ligation2_49	[Btn]	CAGACGTGTGCTCTTCCGATCTNNNNNNNNNNGATAGACAGTGGCCGATGTTTCG
B7	Ligation2_50	[Btn]	CAGACGTGTGCTCTTCCGATCTNNNNNNNNNNGCCACATAGTGGCCGATGTTTCG
C7	Ligation2_51	[Btn]	CAGACGTGTGCTCTTCCGATCTNNNNNNNNNNGCGAGTAAGTGGCCGATGTTTCG
D7	Ligation2_52	[Btn]	CAGACGTGTGCTCTTCCGATCTNNNNNNNNNNGCTAACGAGTGGCCGATGTTTCG
E7	Ligation2_53	[Btn]	CAGACGTGTGCTCTTCCGATCTNNNNNNNNNNGCTCGGTAGTGGCCGATGTTTCG
F7	Ligation2_54	[Btn]	CAGACGTGTGCTCTTCCGATCTNNNNNNNNNNGGAGAACAGTGGCCGATGTTTCG
G7	Ligation2_55	[Btn]	CAGACGTGTGCTCTTCCGATCTNNNNNNNNNNGGTGCGAAGTGGCCGATGTTTCG
H7	Ligation2_56	[Btn]	CAGACGTGTGCTCTTCCGATCTNNNNNNNNNNGTACGCAAGTGGCCGATGTTTCG
A8	Ligation2_57	[Btn]	CAGACGTGTGCTCTTCCGATCTNNNNNNNNNNGTCGTAGAGTGGCCGATGTTTCG
B8	Ligation2_58	[Btn]	CAGACGTGTGCTCTTCCGATCTNNNNNNNNNNGTCTGTCAGTGGCCGATGTTTCG
C8	Ligation2_59	[Btn]	CAGACGTGTGCTCTTCCGATCTNNNNNNNNNNGTGTTCTAGTGGCCGATGTTTCG
D8	Ligation2_60	[Btn]	CAGACGTGTGCTCTTCCGATCTNNNNNNNNNNTAGGATGAGTGGCCGATGTTTCG
E8	Ligation2_61	[Btn]	CAGACGTGTGCTCTTCCGATCTNNNNNNNNNNTATCAGCAGTGGCCGATGTTTCG
F8	Ligation2_62	[Btn]	CAGACGTGTGCTCTTCCGATCTNNNNNNNNNNTCCGTCTAGTGGCCGATGTTTCG
G8	Ligation2_63	[Btn]	CAGACGTGTGCTCTTCCGATCTNNNNNNNNNNTCTTCACAGTGGCCGATGTTTCG
H8	Ligation2_64	[Btn]	CAGACGTGTGCTCTTCCGATCTNNNNNNNNNNTGAAGAGAGTGGCCGATGTTTCG
A9	Ligation2_65	[Btn]	CAGACGTGTGCTCTTCCGATCTNNNNNNNNNNTGGAACAAGTGGCCGATGTTTCG
B9	Ligation2_66	[Btn]	CAGACGTGTGCTCTTCCGATCTNNNNNNNNNNTGGCTTCAGTGGCCGATGTTTCG
C9	Ligation2_67	[Btn]	CAGACGTGTGCTCTTCCGATCTNNNNNNNNNNTGGTGGTAGTGGCCGATGTTTCG
D9	Ligation2_68	[Btn]	CAGACGTGTGCTCTTCCGATCTNNNNNNNNNNTTCACGCAGTGGCCGATGTTTCG
E9	Ligation2_69	[Btn]	CAGACGTGTGCTCTTCCGATCTNNNNNNNNNNAACTCACCGTGGCCGATGTTTCG
F9	Ligation2_70	[Btn]	CAGACGTGTGCTCTTCCGATCTNNNNNNNNNNAAGAGATCGTGGCCGATGTTTCG
G9	Ligation2_71	[Btn]	CAGACGTGTGCTCTTCCGATCTNNNNNNNNNNAAGGACACGTGGCCGATGTTTCG
H9	Ligation2_72	[Btn]	CAGACGTGTGCTCTTCCGATCTNNNNNNNNNNAATCCGTCGTGGCCGATGTTTCG
A10	Ligation2_73	[Btn]	CAGACGTGTGCTCTTCCGATCTNNNNNNNNNNAATGTTGCGTGGCCGATGTTTCG
B10	Ligation2_74	[Btn]	CAGACGTGTGCTCTTCCGATCTNNNNNNNNNNACACGACCGTGGCCGATGTTTCG
C10	Ligation2_75	[Btn]	CAGACGTGTGCTCTTCCGATCTNNNNNNNNNNACAGATTCGTGGCCGATGTTTCG
D10	Ligation2_76	[Btn]	CAGACGTGTGCTCTTCCGATCTNNNNNNNNNNAGATGTACGTGGCCGATGTTTCG
E10	Ligation2_77	[Btn]	CAGACGTGTGCTCTTCCGATCTNNNNNNNNNNAGCACCTCGTGGCCGATGTTTCG
F10	Ligation2_78	[Btn]	CAGACGTGTGCTCTTCCGATCTNNNNNNNNNNAGCCATGCGTGGCCGATGTTTCG
G10	Ligation2_79	[Btn]	CAGACGTGTGCTCTTCCGATCTNNNNNNNNNNAGGCTAACGTGGCCGATGTTTCG
H10	Ligation2_80	[Btn]	CAGACGTGTGCTCTTCCGATCTNNNNNNNNNNATAGCGACGTGGCCGATGTTTCG
A11	Ligation2_81	[Btn]	CAGACGTGTGCTCTTCCGATCTNNNNNNNNNNATCATTCCGTGGCCGATGTTTCG
B11	Ligation2_82	[Btn]	CAGACGTGTGCTCTTCCGATCTNNNNNNNNNNATTGGCTCGTGGCCGATGTTTCG
C11	Ligation2_83	[Btn]	CAGACGTGTGCTCTTCCGATCTNNNNNNNNNNCAAGGAGCGTGGCCGATGTTTCG
D11	Ligation2_84	[Btn]	CAGACGTGTGCTCTTCCGATCTNNNNNNNNNNCACCTTACGTGGCCGATGTTTCG
E11	Ligation2_85	[Btn]	CAGACGTGTGCTCTTCCGATCTNNNNNNNNNNCCATCCTCGTGGCCGATGTTTCG
F11	Ligation2_86	[Btn]	CAGACGTGTGCTCTTCCGATCTNNNNNNNNNNCCGACAACGTGGCCGATGTTTCG
G11	Ligation2_87	[Btn]	CAGACGTGTGCTCTTCCGATCTNNNNNNNNNNCCTAATCCGTGGCCGATGTTTCG
H11	Ligation2_88	[Btn]	CAGACGTGTGCTCTTCCGATCTNNNNNNNNNNCCTCTATCGTGGCCGATGTTTCG
A12	Ligation2_89	[Btn]	CAGACGTGTGCTCTTCCGATCTNNNNNNNNNNCGACACACGTGGCCGATGTTTCG
B12	Ligation2_90	[Btn]	CAGACGTGTGCTCTTCCGATCTNNNNNNNNNNCGGATTGCGTGGCCGATGTTTCG
C12	Ligation2_91	[Btn]	CAGACGTGTGCTCTTCCGATCTNNNNNNNNNNCTAAGGTCGTGGCCGATGTTTCG
D12	Ligation2_92	[Btn]	CAGACGTGTGCTCTTCCGATCTNNNNNNNNNNGAACAGGCGTGGCCGATGTTTCG
E12	Ligation2_93	[Btn]	CAGACGTGTGCTCTTCCGATCTNNNNNNNNNNGACAGTGCGTGGCCGATGTTTCG
F12	Ligation2_94	[Btn]	CAGACGTGTGCTCTTCCGATCTNNNNNNNNNNGAGTTAGCGTGGCCGATGTTTCG
G12	Ligation2_95	[Btn]	CAGACGTGTGCTCTTCCGATCTNNNNNNNNNNGATGAATCGTGGCCGATGTTTCG
H12	Ligation2_96	[Btn]	CAGACGTGTGCTCTTCCGATCTNNNNNNNNNNGCCAAGACGTGGCCGATGTTTCG

### Sheet: Table S5. Other oligos
Oligo Name	Sequence (5' - 3')
oSR321206_R2_bridge_BC_0215	CGAATGCTCTGGCCTCTCAAGCACGTGGAT
oSR321209_R3_bridge_BC_0060	AGTCGTACGCCGATGCGAAACATCGGCCAC
oSR321211_TSO_fwd_BC_0108	AAGCAGTGGTATCAACGCAGAGT
oSR321212_TSO_rev_BC_0062	CAGACGTGTGCTCTTCCGATCT
